# No evidence for disassortative mating based on HLA in a small-scale, endogamous population

**DOI:** 10.1101/2025.05.06.652536

**Authors:** Gillian L. Meeks, Brooke Scelza, Katherine. M. Kichula, Catrinel Berevoescu, Kristin Hardy, Ticiana D.J. Farias, Genelle F. Harrison, Nicholas R. Pollock, Neus Font-Porterias, Sean Prall, Paul J. Norman, Brenna M. Henn

**Author notes:** Indicates co-authorship position (Gillian L. Meeks, Brooke Scelza, Paul J. Norman, Brenna M. Henn).

## Abstract

Studies dating back several decades have suggested that humans prefer potential mates with dissimilar HLA genotypes. Evidence for actualized disassortative mating based on the human-specific MHC remains inconclusive. For instance, cosmopolitan populations have often exhibited the opposite trend whereby assortative mating at the MHC is observed, indicating that social stratification may overwhelm potential biological mate preferences. However, small-scale, endogamous populations–whose social structures more closely resemble those throughout most of human evolution–have been largely overlooked. Here, we assess HLA dissimilarity among Himba pastoralists from Namibia, where socially accepted concurrency allows individuals to maintain both arranged marital and self-selected (“love match”) partnerships. This provides a rare opportunity to directly test HLA similarity across contrasting partnership types (arranged vs chosen) within the same social system (n = 249 observed partnerships). We find no difference in HLA dissimilarity (neither at the genotype nor protein divergence level) between partnership types, nor in their fitness benefits to potential offspring as assessed via computationally predicted pathogen binding affinities. The effects of the partnership types likewise do not differ from a random, background distribution of 18,487 possible unrelated pairings. Finally, we detect extensive haplotype sharing across the HLA region, suggesting that episodes of fluctuating positive selection may be a stronger force maintaining HLA polymorphism than disassortative mating, even in an evolutionarily relevant social context.
