## Appendix Table 1 for "No evidence for disassortative mating based on HLA in a small-scale, endogamous population"

### Sheet: Sheet 1 - Appendix_1
Appendix Table 1: Table of pathogen peptides and their NCBI accessions
NCBI Accession (antigenic peptide)	pathogen	type
>NP_783831.1	Clostridium tetani	extracellular
>YP_008774065.1	Clostridium tetani	extracellular
>NP_782184.1	Clostridium tetani	extracellular
>NP_780878.1	Clostridium tetani	extracellular
>NP_781182.1	Clostridium tetani	extracellular
>NP_231099.1	Vibrio cholerae	extracellular
>NP_231100.1	Vibrio cholerae	extracellular
>NP_231102.1	Vibrio cholerae	extracellular
>NP_231104.1	Vibrio cholerae	extracellular
>XP_001704065.1	Giardia	extracellular
>XP_001705852.1	Giardia	extracellular
>XP_001705828.1	Giardia	extracellular
>XP_001703888.1	Giardia	extracellular
>XP_001705844.1	Giardia	extracellular
>XP_001705829.1	Giardia	extracellular
>XP_001705785.1	Giardia	extracellular
>XP_001705784.1	Giardia	extracellular
>XP_001705783.1	Giardia	extracellular
>XP_001703933.1	Giardia	extracellular
>XP_001703925.1	Giardia	extracellular
>XP_001703844.1	Giardia	extracellular
>XP_001703931.1	Giardia	extracellular
>XP_001292151.2	Trichomonas vaginalis	extracellular
>XP_001313891.1	Trichomonas vaginalis	extracellular
>XP_001284871.1	Trichomonas vaginalis	extracellular
>XP_001580136.1	Trichomonas vaginalis	extracellular
>XP_001582296.1	Trichomonas vaginalis	extracellular
>XP_001299798.1	Trichomonas vaginalis	extracellular
>XP_001584317.1	Trichomonas vaginalis	extracellular
>XP_001327241.1	Trichomonas vaginalis	extracellular
>XP_001325298.1	Trichomonas vaginalis	extracellular
>XP_001303631.1	Trichomonas vaginalis	extracellular
>XP_001316801.1	Trichomonas vaginalis	extracellular
>XP_001326883.1	Trichomonas vaginalis	extracellular
>XP_001301868.1	Trichomonas vaginalis	extracellular
>sp_Q5F9W2_Q5F9W2_NEIG1	Neisseria gonorrhoeae	extracellular
>sp_Q5F6Q4_Q5F6Q4_NEIG1	Neisseria gonorrhoeae	extracellular
>sp_Q5FAH2_Q5FAH2_NEIG1	Neisseria gonorrhoeae	extracellular
>sp_Q5FAG7_Q5FAG7_NEIG1	Neisseria gonorrhoeae	extracellular
>sp_P68336.1_VP16_HHV2H	HSV2	intracellular
>sp_P89468.1_VP22_HHV2H	HSV2	intracellular
>sp_P28284.1_ICP0_HHV2H	HSV2	intracellular
>sp_P28276.1_ICP27_HHV2H	HSV2	intracellular
>sp_P08666.2_GB_HHV2H	HSV2	intracellular
>sp_P89449.1_SCAF_HHV2H	HSV2	intracellular
>sp_P89448.1_CVC2_HHV2H	HSV2	intracellular
>sp_P89444.1_TEG4_HHV2H	HSV2	intracellular
>sp_P89467.1_TEG5_HHV2H	HSV2	intracellular
>sp_P89429.1_PORTL_HHV2H	HSV2	intracellular
>sp_P69521.1_RIR2_HHV2H	HSV2	intracellular
>sp_Q69467.1_GD_HHV2H	HSV2	intracellular
>sp_P10211.1_GB_HHV11	HSV1	intracellular
>sp_Q69091.1_GD_HHV11	HSV1	intracellular
>sp_P0DTH5.1_KITH_HHV11	HSV1	intracellular
>sp_P10230.2_TEG1_HHV11	HSV1	intracellular
>sp_P04295.2_TRM3_HHV11	HSV1	intracellular
>sp_P04293.2_DPOL_HHV11	HSV1	intracellular
>sp_P10231.1_TEG5_HHV11	HSV1	intracellular
>sp_P10220.1_LTP_HHV11	HSV1	intracellular
>sp_P10224.1_RIR2_HHV11	HSV1	intracellular
>sp_P06477.1_GH_HHV11	HSV1	intracellular
>sp_P06486.1_US10_HHV11	HSV1	intracellular
>sp_P06487.1_GI_HHV11	HSV1	intracellular
>sp_P06484.1_GG_HHV11	HSV1	intracellular
>sp_P06485.3_US02_HHV11	HSV1	intracellular
>sp_P06480.1_GJ_HHV11	HSV1	intracellular
>sp_P06481.1_US9_HHV11	HSV1	intracellular
>sp_P06491.1_MCP_HHV11	HSV1	intracellular
>sp_P06492.1_VP16_HHV11	HSV1	intracellular
>sp_O09800.1_GN_HHV11	HSV1	intracellular
>sp_O09802.1_US8A_HHV11	HSV1	intracellular
>sp_P32888.1_TRX1_HHV11	HSV1	intracellular
>sp_P08393.1_ICP0_HHV11	HSV1	intracellular
>sp_P08392.1_ICP4_HHV11	HSV1	intracellular
>sp_P08543.2_RIR1_HHV11	HSV1	intracellular
>sp_P68331.1_GK_HHV11	HSV1	intracellular
>sp_P36313.2_ICP34_HHV11	HSV1	intracellular
>sp_P03170.2_ICP47_HHV11	HSV1	intracellular
>sp_P04487.1_RNB_HHV11	HSV1	intracellular
>sp_P04485.1_ICP22_HHV11	HSV1	intracellular
>sp_P04488.1_GE_HHV11	HSV1	intracellular
>sp_P04413.1_US03_HHV11	HSV1	intracellular
>sp_P10191.1_CEP1_HHV11	HSV1	intracellular
>sp_P10190.1_PORTL_HHV11	HSV1	intracellular
>sp_P10193.1_OBP_HHV11	HSV1	intracellular
>sp_P10189.3_HELI_HHV11	HSV1	intracellular
>sp_P10188.1_NP04_HHV11	HSV1	intracellular
>sp_P10187.1_NP03_HHV11	HSV1	intracellular
>sp_P10186.1_UNG_HHV11	HSV1	intracellular
>sp_P10185.1_GL_HHV11	HSV1	intracellular
>sp_P04289.3_CEP3_HHV11	HSV1	intracellular
>sp_P04288.1_GM_HHV11	HSV1	intracellular
>sp_P04291.2_TEG3_HHV11	HSV1	intracellular
>sp_P04290.1_UL13_HHV11	HSV1	intracellular
>sp_P04296.1_DNBI_HHV11	HSV1	intracellular
>sp_P04294.1_AN_HHV11	HSV1	intracellular
>sp_P10233.1_VP22_HHV11	HSV1	intracellular
>sp_P10239.1_TEG6_HHV11	HSV1	intracellular
>sp_P10238.1_ICP27_HHV11	HSV1	intracellular
>sp_P10236.1_PRIM_HHV11	HSV1	intracellular
>sp_P10235.1_TEG7_HHV11	HSV1	intracellular
>sp_P10234.1_DUT_HHV11	HSV1	intracellular
>sp_P10221.1_ITP_HHV11	HSV1	intracellular
>sp_P10229.1_EV45_HHV11	HSV1	intracellular
>sp_P10228.1_GC_HHV11	HSV1	intracellular
>sp_P10227.2_MB43_HHV11	HSV1	intracellular
>sp_P10226.1_PAP_HHV11	HSV1	intracellular
>sp_P10225.1_SHUT_HHV11	HSV1	intracellular
>sp_P10240.2_UL56_HHV11	HSV1	intracellular
>sp_P10209.1_CVC2_HHV11	HSV1	intracellular
>sp_P10210.1_SCAF_HHV11	HSV1	intracellular
>sp_P10219.1_SCP_HHV11	HSV1	intracellular
>sp_P10218.1_NEC2_HHV11	HSV1	intracellular
>sp_P10217.1_TRM2_HHV11	HSV1	intracellular
>sp_P10216.1_UL32_HHV11	HSV1	intracellular
>sp_P10215.1_NEC1_HHV11	HSV1	intracellular
>sp_P10212.1_TRM1_HHV11	HSV1	intracellular
>sp_P10208.1_UL24_HHV11	HSV1	intracellular
>sp_P10205.1_TEG4_HHV11	HSV1	intracellular
>sp_P10204.1_UL20_HHV11	HSV1	intracellular
>sp_P10202.1_TRX2_HHV11	HSV1	intracellular
>sp_P10201.1_CVC1_HHV11	HSV1	intracellular
>sp_P10200.1_CEP2_HHV11	HSV1	intracellular
>sp_P10192.1_HEPA_HHV11	HSV1	intracellular
>sp_O84616.1_CADD_CHLTR	Chlamydia trachomatis	intracellular
>sp_O84799.1_DNAG_CHLTR	Chlamydia trachomatis	intracellular
>sp_O84639.1_NQRA_CHLTR	Chlamydia trachomatis	intracellular
>sp_Q46409.1_MOMPD_CHLTR	Chlamydia trachomatis	intracellular
>sp_P0C0Z7.2_CH60_CHLTR	Chlamydia trachomatis	intracellular
>sp_O84343_O84343_CHLTR	Chlamydia trachomatis	intracellular
>sp_O84288.1_CLPC_CHLTR	Chlamydia trachomatis	intracellular
>sp_O84606_O84606_CHLTR	Chlamydia trachomatis	intracellular
>sp_O84593_O84593_CHLTR	Chlamydia trachomatis	intracellular
>sp_O84647_O84647_CHLTR	Chlamydia trachomatis	intracellular
>sp_O84854_O84854_CHLTR	Chlamydia trachomatis	intracellular
>sp_O84858_O84858_CHLTR	Chlamydia trachomatis	intracellular
>sp_O84383_O84383_CHLTR	Chlamydia trachomatis	intracellular
>sp_O84419.1_PMPC_CHLTR	Chlamydia trachomatis	intracellular
>sp_O84646_O84646_CHLTR	Chlamydia trachomatis	intracellular
>sp_O84866.2_Y858_CHLTR	Chlamydia trachomatis	intracellular
>sp_O84848_O84848_CHLTR	Chlamydia trachomatis	intracellular
>NP_647604.2	Hepatitis B	intracellular
>YP_355333.1	Hepatitis B	intracellular
>YP_355334.1	Hepatitis B	intracellular
>NP_647605.1	Hepatitis B	intracellular
>NP_647606.1	Hepatitis B	intracellular
>YP_355335.1	Hepatitis B	intracellular
>NP_647607.1	Hepatitis B	intracellular
>NP_056918.1	Measles morbillivirus	intracellular
>NP_056919.1	Measles morbillivirus	intracellular
>YP_003873249.2	Measles morbillivirus	intracellular
>NP_056920.1	Measles morbillivirus	intracellular
>NP_056921.1	Measles morbillivirus	intracellular
>NP_056922.1	Measles morbillivirus	intracellular
>NP_056923.1	Measles morbillivirus	intracellular
>NP_056924.1	Measles morbillivirus	intracellular
>NP_054707.1	Mumps orthorubulavirus	intracellular
>NP_054708.1	Mumps orthorubulavirus	intracellular
>NP_054709.1	Mumps orthorubulavirus	intracellular
>NP_054710.1	Mumps orthorubulavirus	intracellular
>NP_054711.1	Mumps orthorubulavirus	intracellular
>NP_054712.1	Mumps orthorubulavirus	intracellular
>NP_054713.1	Mumps orthorubulavirus	intracellular
>NP_054714.1	Mumps orthorubulavirus	intracellular
>NP_056793.1	Lyssavirus rabies	intracellular
>NP_056794.1	Lyssavirus rabies	intracellular
>NP_056795.1	Lyssavirus rabies	intracellular
>NP_056796.1	Lyssavirus rabies	intracellular
>NP_056797.1	Lyssavirus rabies	intracellular
>NP_062883.2	Rubella virus	intracellular
>NP_062884.1	Rubella virus	intracellular
>YP_401657.1	Herpes	intracellular
>YP_401667.1	Herpes	intracellular
>YP_401678.1	Herpes	intracellular
>YP_401685.1	Herpes	intracellular
>YP_401694.1	Herpes	intracellular
>YP_401706.1	Herpes	intracellular
>YP_401700.1	Herpes	intracellular
>YP_401713.1	Herpes	intracellular
>YP_401633.1	Herpes	intracellular
>YP_401711.1	Herpes	intracellular
>YP_401665.1	Herpes	intracellular
>YP_401652.1	Herpes	intracellular
>YP_401677.1	Herpes	intracellular
>YP_401644.1	Herpes	intracellular
>YP_401636.1	Herpes	intracellular
>YP_401669.1	Herpes	intracellular
>YP_401671.1	Herpes	intracellular
>YP_401670.1	Herpes	intracellular
>YP_401631.1	Herpes	intracellular
>YP_401632.1	Herpes	intracellular
>YP_401634.1	Herpes	intracellular
>YP_401635.1	Herpes	intracellular
>YP_401658.1	Herpes	intracellular
>YP_401660.1	Herpes	intracellular
>YP_401668.1	Herpes	intracellular
>YP_401672.1	Herpes	intracellular
>YP_401716.1	Herpes	intracellular
>NP_042174.1	Variola virus	intracellular
>NP_042060.1	Variola virus	intracellular
>NP_042073.2	Variola virus	intracellular
>NP_042081.1	Variola virus	intracellular
>NP_042100.1	Variola virus	intracellular
>NP_042129.1	Variola virus	intracellular
>NP_042168.1	Variola virus	intracellular
>NP_042185.1	Variola virus	intracellular
>NP_042219.1	Variola virus	intracellular
>AJI80522.1	Influenza A	intracellular
>AJI80518.1	Influenza A	intracellular
>AJI80521.1	Influenza A	intracellular
>AAA75016.1	Treponema pallidum	intracellular
>AAA27481.1	Treponema pallidum	intracellular
>AAA27477.1	Treponema pallidum	intracellular
>AAA27472.1	Treponema pallidum	intracellular
>AAC45732.1	Treponema pallidum	intracellular
>NP_302372.1	Mycobacterium leprae	NA
>NP_301968.1	Mycobacterium leprae	NA
>NP_301879.1	Mycobacterium leprae	NA
>NP_301372.1	Mycobacterium leprae	NA
>CAR70980.1	Mycobacterium leprae	NA
>EPT30382.1	Toxoplasma gondii	intracellular
>EPT30138.1	Toxoplasma gondii	intracellular
>EPT30276.1	Toxoplasma gondii	intracellular
>EPT29989.1	Toxoplasma gondii	intracellular
>EPT26499.1	Toxoplasma gondii	intracellular
>EPT27242.1	Toxoplasma gondii	intracellular
>EPT26403.1	Toxoplasma gondii	intracellular
>EPT30357.1	Toxoplasma gondii	intracellular
>EPT29845.1	Toxoplasma gondii	intracellular
>NP_218391.1	Mycobacterium tuberculosis	mixed
>YP_177853.1	Mycobacterium tuberculosis	mixed
>YP_177893.1	Mycobacterium tuberculosis	mixed
>NP_216548.1	Mycobacterium tuberculosis	mixed
>NP_218393.1	Mycobacterium tuberculosis	mixed
>YP_178022.1	Mycobacterium tuberculosis	mixed
>NP_215554.1	Mycobacterium tuberculosis	mixed
>NP_218321.1	Mycobacterium tuberculosis	mixed
>NP_214989.1	Mycobacterium tuberculosis	mixed
>NP_216495.2	Mycobacterium tuberculosis	mixed
>NP_357715.1	Streptococcus pneumoniae	mixed
>NP_359586.1	Streptococcus pneumoniae	mixed
>NP_359346.1	Streptococcus pneumoniae	mixed
>NP_358461.1	Streptococcus pneumoniae	mixed
>NP_359024.1	Streptococcus pneumoniae	mixed
>NP_358176.1	Streptococcus pneumoniae	mixed
>NP_359129.1	Streptococcus pneumoniae	mixed
>NP_359087.1	Streptococcus pneumoniae	mixed
>NP_358155.1	Streptococcus pneumoniae	mixed
>NP_358175.1	Streptococcus pneumoniae	mixed
>NP_882282.1	Bordetella pertussis	mixed
>NP_882283.1	Bordetella pertussis	mixed
>NP_882286.1	Bordetella pertussis	mixed
>NP_882284.1	Bordetella pertussis	mixed
>NP_882285.1	Bordetella pertussis	mixed
>NP_879898.1	Bordetella pertussis	mixed
>NP_880302.1	Bordetella pertussis	mixed
>NP_880571.1	Bordetella pertussis	mixed
>NP_879839.1	Bordetella pertussis	mixed
>NP_881965.1	Bordetella pertussis	mixed
>NP_938615.1	Corynebacterium diphtheriae	mixed
>NP_456106.1	Salmonella enterica	mixed
>NP_456107.1	Salmonella enterica	mixed
>NP_456108.1	Salmonella enterica	mixed
>NP_456109.1	Salmonella enterica	mixed
>NP_456110.1	Salmonella enterica	mixed
>NP_456114.1	Salmonella enterica	mixed
>NP_456134.1	Salmonella enterica	mixed
>NP_456135.1	Salmonella enterica	mixed
>NP_456136.1	Salmonella enterica	mixed
>NP_458730.1	Salmonella enterica	mixed
>NP_458731.1	Salmonella enterica	mixed
>NP_458734.1	Salmonella enterica	mixed
>NP_458732.1	Salmonella enterica	mixed
>NP_458733.1	Salmonella enterica	mixed
>NP_458738.1	Salmonella enterica	mixed
>NP_458739.1	Salmonella enterica	mixed
>NP_458741.1	Salmonella enterica	mixed
>NP_458735.1	Salmonella enterica	mixed
>XP_001348275.1	Plasmodium falciparum	mixed
>XP_001348247.1	Plasmodium falciparum	mixed
>XP_001350083.1	Plasmodium falciparum	mixed
>XP_002809051.1	Plasmodium falciparum	mixed
>XP_001349749.1	Plasmodium falciparum	mixed
>XP_001350088.1	Plasmodium falciparum	mixed
>XP_001349859.1	Plasmodium falciparum	mixed
>XP_001350569.1	Plasmodium falciparum	mixed
>XP_001350410.1	Plasmodium falciparum	mixed
>XP_001348153.1	Plasmodium falciparum	mixed
>XP_001348015.1	Plasmodium falciparum	mixed
>XP_001347895.1	Plasmodium falciparum	mixed
>XP_001347636.1	Plasmodium falciparum	mixed
>XP_001347630.1	Plasmodium falciparum	mixed
>XP_001347629.1	Plasmodium falciparum	mixed
>XP_001352222.1	Plasmodium falciparum	mixed
>XP_001352170.1	Plasmodium falciparum	mixed
>XP_001349336.1	Plasmodium falciparum	mixed
>XP_002808637.2	Plasmodium falciparum	mixed
>XP_001349578.1	Plasmodium falciparum	mixed
